# Human pre-60S assembly factors link rRNA transcription to pre-rRNA processing

**DOI:** 10.1101/2022.03.01.482553

**Authors:** Amber F. Buhagiar, Mason A. McCool, Carson J. Bryant, Laura Abriola, Yulia V. Surovtseva, Susan J. Baserga

## Abstract

In eukaryotes, the nucleolus is the site of ribosome biosynthesis, an essential process in all cells. While human ribosome assembly is largely evolutionarily conserved, many of the regulatory details underlying its control and function have not yet been well-defined. The nucleolar protein RSL24D1 was originally identified as a factor important for ribosome biogenesis, and as an interactor with the PeBoW complex (PES1, BOP1, WDR12) in high-throughput affinity purifications. The PeBoW complex has been shown to be required for pre-28S rRNA processing. In this study, we show that RSL24D1 depletion impairs both pre-ribosomal RNA (pre-rRNA) transcription and mature 28S rRNA production, leading to decreased protein synthesis and p53 stabilization in mammalian cells. Surprisingly, each of the PeBoW complex members is also required for pre-rRNA transcription. We also demonstrate that RSL24D1 is physically complexed with RNA polymerase I, revealing a connection between large ribosomal subunit biogenesis and rDNA transcription. These results uncover the dual role of RSL24D1 and the PeBoW complex in multiple steps of ribosome biogenesis, and provide evidence implicating large subunit biogenesis factors in pre-rRNA transcription control.
