## Supplemental Table 1 for "Human pre-60S assembly factors link rRNA transcription to pre-rRNA processing"

### Sheet: siRNA pool Results
HGNC Symbol	Description	GENE ID	GENE Accession	% VIABILITY Repl 1	% VIABILITY Repl 2	% VIABILITY Repl 3	Mean % viability	% Viability standard deviation	% EFFECT Repl 1	% EFFECT Repl 2	% EFFECT Repl 3	Mean % effect	Mean % effect standard deviation
RSL24D1-siONT (pool)	ribosomal L24 domain containing 1	51187	NM_016304	31.81	34.73	21.53	29.35	6.93	55.15	101.26	35.19	63.87	33.89
HGNC Symbol	Description	GENE ID	GENE Accession	% VIABILITY Repl 1 (relative siGFP)	% EFFECT Repl 1 (relative siGFP)
RSL24D1-siGENOME (pool)	ribosomal L24 domain containing 1	51187	NM_016304	56.54	155.58

### Sheet: Deconvolution Results
HGNC Symbol	Description	GENE ID	GENE Accession	% VIABILITY Repl 1	% VIABILITY Repl 2	% VIABILITY Repl 3	Mean % viability	% EFFECT Repl 1	% EFFECT Repl 2	% EFFECT Repl 3	Mean % effect	Validated? (50% effect cutoff) 1 = Yes, 0 = No
RSL24D1-si1	ribosomal L24 domain containing 1	51187	NM_016304	65.1689	64.6687	69.9137	66.5838	3.34	-3.33	4.36	1.45667	0
RSL24D1-si2	ribosomal L24 domain containing 1	51187	NM_016304	31.6072	34.1386	27.4356	31.0605	28.3	12.54	16.13	18.99	1
RSL24D1-si3	ribosomal L24 domain containing 1	51187	NM_016304	28.3892	23.4491	23.6334	25.1572	39.82	44.19	31.53	38.5133	1
RSL24D1-si4	ribosomal L24 domain containing 1	51187	NM_016304	63.7388	67.6324	63.0631	64.8114	-4.06	-4.31	-1.04	-3.13667	0
