## Supplemental Table 2 for "Human pre-60S assembly factors link rRNA transcription to pre-rRNA processing"

### Sheet: BioGRID (Human)
Official Symbol RSL24D1 Interactor	Experimental System	Author	Publication Source
DNMT3L	Two-hybrid	Rual JF (2005)	PUBMED:16189514
ELAVL1	Affinity Capture-RNA	Abdelmohsen K (2009)	PUBMED:19322201
CAND1	Affinity Capture-MS	Bennett EJ (2010)	PUBMED:21145461
MRTO4	Affinity Capture-Western	Wild T (2010)	PUBMED:21048991
CDC23	Two-hybrid	Rolland T (2014)	PUBMED:25416956
DNMT3L	Two-hybrid	Rolland T (2014)	PUBMED:25416956
FAM9B	Two-hybrid	Rolland T (2014)	PUBMED:25416956
NSA2	Affinity Capture-MS	Huttlin EL (2015)	PUBMED:26186194
NPM1	Affinity Capture-MS	Huttlin EL (2015)	PUBMED:26186194
PRR11	Affinity Capture-MS	Huttlin EL (2015)	PUBMED:26186194
RBM4B	Affinity Capture-MS	Huttlin EL (2015)	PUBMED:26186194
FBL	Co-fractionation	Wan C (2015)	PUBMED:26344197
IFI16	Affinity Capture-MS	Diner BA (2015)	PUBMED:25693804
EWSR1	Affinity Capture-MS	Elzi DJ (2014)	PUBMED:24999758
CNBP	Affinity Capture-MS	Huttlin EL (2017)	PUBMED:28514442
PRR11	Affinity Capture-MS	Huttlin EL (2017)	PUBMED:28514442
PPAN	Affinity Capture-MS	Huttlin EL (2017)	PUBMED:28514442
FGF3	Affinity Capture-MS	Huttlin EL (2017)	PUBMED:28514442
MAGEB10	Affinity Capture-MS	Huttlin EL (2017)	PUBMED:28514442
MAK16	Affinity Capture-MS	Huttlin EL (2017)	PUBMED:28514442
WDR46	Affinity Capture-MS	Huttlin EL (2017)	PUBMED:28514442
CPNE4	Affinity Capture-MS	Huttlin EL (2017)	PUBMED:28514442
RRP8	Affinity Capture-MS	Huttlin EL (2017)	PUBMED:28514442
RPL37A	Affinity Capture-MS	Huttlin EL (2017)	PUBMED:28514442
RPL30	Affinity Capture-MS	Huttlin EL (2017)	PUBMED:28514442
FOXA1	Affinity Capture-MS	Jozwik KM (2016)	PUBMED:27926873
MCPH1	Two-hybrid	Liu X (2017)	PUBMED:29150431
PEA15	Two-hybrid	Nagarajan A (2014)	PUBMED:24710276
FBXO7	Biochemical Activity	Teixeira FR (2016)	PUBMED:27503909
ESR2	Affinity Capture-MS	Giurato G (2018)	PUBMED:29509190
RECQL4	Affinity Capture-MS	Lu H (2017)	PUBMED:29229926
RPS6	Proximity Label-MS	Liu X (2018)	PUBMED:29568061
NR2C2	Affinity Capture-MS	Yu L (2018)	PUBMED:30463901
HIST1H4A	Affinity Capture-MS	Nakamura K (2019)	PUBMED:30804502
TRIM28	Affinity Capture-MS	Jang SM (2018)	PUBMED:29955894
DNMT3L	Two-hybrid	Luck K (2020)	PUBMED:32296183
SNIP1	Affinity Capture-MS	Chen LL (2018)	PUBMED:30404004
KIF14	Affinity Capture-MS	Capalbo L (2019)	PUBMED:31586073
RASGRF2	Affinity Capture-MS	Mueller PM (2020)	PUBMED:32203420
MKI67	Affinity Capture-MS	Sobecki M (2016)	PUBMED:26949251
RPL36	Affinity Capture-MS	Huttlin EL (2021)	PUBMED:33961781
LIN28A	Affinity Capture-MS	Huttlin EL (2021)	PUBMED:33961781
CNBP	Affinity Capture-MS	Huttlin EL (2021)	PUBMED:33961781
RPL15	Affinity Capture-MS	Huttlin EL (2021)	PUBMED:33961781
PPAN	Affinity Capture-MS	Huttlin EL (2021)	PUBMED:33961781
KRR1	Affinity Capture-MS	Huttlin EL (2021)	PUBMED:33961781
SRSF6	Affinity Capture-MS	Huttlin EL (2021)	PUBMED:33961781
ZNF467	Affinity Capture-MS	Huttlin EL (2021)	PUBMED:33961781
WDR46	Affinity Capture-MS	Huttlin EL (2021)	PUBMED:33961781
RPL7L1	Affinity Capture-MS	Huttlin EL (2021)	PUBMED:33961781
SRSF5	Affinity Capture-MS	Huttlin EL (2021)	PUBMED:33961781
RPL11	Affinity Capture-MS	Huttlin EL (2021)	PUBMED:33961781
LYAR	Affinity Capture-MS	Huttlin EL (2021)	PUBMED:33961781
MAK16	Affinity Capture-MS	Huttlin EL (2021)	PUBMED:33961781
MAGEB10	Affinity Capture-MS	Huttlin EL (2021)	PUBMED:33961781
PNMAL1	Affinity Capture-MS	Huttlin EL (2021)	PUBMED:33961781
ADARB1	Affinity Capture-MS	Huttlin EL (2021)	PUBMED:33961781
RPL23A	Affinity Capture-MS	Huttlin EL (2021)	PUBMED:33961781
RNF151	Affinity Capture-MS	Huttlin EL (2021)	PUBMED:33961781
HIST1H2AM	Affinity Capture-MS	Huttlin EL (2021)	PUBMED:33961781
RPL4	Affinity Capture-MS	Huttlin EL (2021)	PUBMED:33961781
ABT1	Affinity Capture-MS	Huttlin EL (2021)	PUBMED:33961781
ZNF346	Affinity Capture-MS	Huttlin EL (2021)	PUBMED:33961781
RPL10	Affinity Capture-MS	Huttlin EL (2021)	PUBMED:33961781
ZNF574	Affinity Capture-MS	Huttlin EL (2021)	PUBMED:33961781
RPL28	Affinity Capture-MS	Huttlin EL (2021)	PUBMED:33961781
SRSF1	Affinity Capture-MS	Huttlin EL (2021)	PUBMED:33961781
RPL35	Affinity Capture-MS	Huttlin EL (2021)	PUBMED:33961781
RPLP0	Affinity Capture-MS	Huttlin EL (2021)	PUBMED:33961781
ZC3H3	Affinity Capture-MS	Huttlin EL (2021)	PUBMED:33961781
H1FNT	Affinity Capture-MS	Huttlin EL (2021)	PUBMED:33961781
IL17B	Affinity Capture-MS	Huttlin EL (2021)	PUBMED:33961781
MYBBP1A	Affinity Capture-MS	Huttlin EL (2021)	PUBMED:33961781
ZC3H10	Affinity Capture-MS	Huttlin EL (2021)	PUBMED:33961781
RPL19	Affinity Capture-MS	Huttlin EL (2021)	PUBMED:33961781
RPS8	Affinity Capture-MS	Huttlin EL (2021)	PUBMED:33961781
NPM3	Affinity Capture-MS	Huttlin EL (2021)	PUBMED:33961781
PRKRA	Affinity Capture-MS	Huttlin EL (2021)	PUBMED:33961781
DGCR8	Affinity Capture-MS	Huttlin EL (2021)	PUBMED:33961781
PURG	Affinity Capture-MS	Huttlin EL (2021)	PUBMED:33961781
HIST1H1A	Affinity Capture-MS	Huttlin EL (2021)	PUBMED:33961781
RPL13	Affinity Capture-MS	Huttlin EL (2021)	PUBMED:33961781
ZNF524	Affinity Capture-MS	Huttlin EL (2021)	PUBMED:33961781
RPL13A	Affinity Capture-MS	Huttlin EL (2021)	PUBMED:33961781
ZNF668	Affinity Capture-MS	Huttlin EL (2021)	PUBMED:33961781
NPM1	Affinity Capture-MS	Huttlin EL (2021)	PUBMED:33961781
MAGEB2	Affinity Capture-MS	Huttlin EL (2021)	PUBMED:33961781
RBM4B	Affinity Capture-MS	Huttlin EL (2021)	PUBMED:33961781
RPL14	Affinity Capture-MS	Huttlin EL (2021)	PUBMED:33961781
RPL3	Affinity Capture-MS	Huttlin EL (2021)	PUBMED:33961781
FGFBP1	Affinity Capture-MS	Huttlin EL (2021)	PUBMED:33961781
NEIL1	Affinity Capture-MS	Huttlin EL (2021)	PUBMED:33961781
RPL8	Affinity Capture-MS	Huttlin EL (2021)	PUBMED:33961781
RPS10	Affinity Capture-MS	Huttlin EL (2021)	PUBMED:33961781
SURF6	Affinity Capture-MS	Huttlin EL (2021)	PUBMED:33961781
RBM28	Affinity Capture-MS	Huttlin EL (2021)	PUBMED:33961781
HIST1H1E	Affinity Capture-MS	Huttlin EL (2021)	PUBMED:33961781
RPL31	Affinity Capture-MS	Huttlin EL (2021)	PUBMED:33961781
RPL7A	Affinity Capture-MS	Huttlin EL (2021)	PUBMED:33961781

### Sheet: BioGRID (Yeast)
Official Symbol RLP24 Interactor	Experimental System	Author	Publication Source
NOP7	Affinity Capture-MS	Harnpicharnchai P (2001)	PUBMED:11583614
NOP2	Affinity Capture-MS	Gavin AC (2002)	PUBMED:11805826
BUD20	Affinity Capture-MS	Ho Y (2002)	PUBMED:11805837
NOG1	Affinity Capture-MS	Saveanu C (2003)	PUBMED:12808088
NOG1	Affinity Capture-MS	Saveanu C (2003)	PUBMED:12808088
NOG1	Affinity Capture-MS	Saveanu C (2001)	PUBMED:11707418
NOG1	Affinity Capture-MS	Saveanu C (2001)	PUBMED:11707418
CIC1	Affinity Capture-MS	Nissan TA (2002)	PUBMED:12374754
ARX1	Affinity Capture-MS	Saveanu C (2003)	PUBMED:12808088
BRX1	Affinity Capture-MS	Saveanu C (2003)	PUBMED:12808088
CIC1	Affinity Capture-MS	Saveanu C (2003)	PUBMED:12808088
DBP9	Affinity Capture-MS	Saveanu C (2003)	PUBMED:12808088
ERB1	Affinity Capture-MS	Saveanu C (2003)	PUBMED:12808088
FPR3	Affinity Capture-MS	Saveanu C (2003)	PUBMED:12808088
HAS1	Affinity Capture-MS	Saveanu C (2003)	PUBMED:12808088
LOC1	Affinity Capture-MS	Saveanu C (2003)	PUBMED:12808088
TOP1	Affinity Capture-MS	Saveanu C (2003)	PUBMED:12808088
MAK11	Affinity Capture-MS	Saveanu C (2003)	PUBMED:12808088
MAK16	Affinity Capture-MS	Saveanu C (2003)	PUBMED:12808088
MAK5	Affinity Capture-MS	Saveanu C (2003)	PUBMED:12808088
MRT4	Affinity Capture-MS	Saveanu C (2003)	PUBMED:12808088
NOC2	Affinity Capture-MS	Saveanu C (2003)	PUBMED:12808088
NOG2	Affinity Capture-MS	Saveanu C (2003)	PUBMED:12808088
NOG2	Affinity Capture-MS	Saveanu C (2003)	PUBMED:12808088
NOG2	Affinity Capture-MS	Saveanu C (2001)	PUBMED:11707418
NOG2	Affinity Capture-MS	Saveanu C (2001)	PUBMED:11707418
NOP1	Affinity Capture-MS	Saveanu C (2003)	PUBMED:12808088
NOP15	Affinity Capture-MS	Saveanu C (2003)	PUBMED:12808088
NOP16	Affinity Capture-MS	Saveanu C (2003)	PUBMED:12808088
NOP2	Affinity Capture-MS	Saveanu C (2003)	PUBMED:12808088
NOP7	Affinity Capture-MS	Saveanu C (2003)	PUBMED:12808088
NSA1	Affinity Capture-MS	Saveanu C (2003)	PUBMED:12808088
NSA2	Affinity Capture-MS	Saveanu C (2003)	PUBMED:12808088
NUG1	Affinity Capture-MS	Saveanu C (2003)	PUBMED:12808088
PUF6	Affinity Capture-MS	Saveanu C (2003)	PUBMED:12808088
RIX1	Affinity Capture-MS	Saveanu C (2003)	PUBMED:12808088
RLP24	Affinity Capture-MS	Saveanu C (2003)	PUBMED:12808088
RPF2	Affinity Capture-MS	Saveanu C (2003)	PUBMED:12808088
RLP7	Affinity Capture-MS	Saveanu C (2003)	PUBMED:12808088
RRP1	Affinity Capture-MS	Saveanu C (2003)	PUBMED:12808088
SDA1	Affinity Capture-MS	Saveanu C (2003)	PUBMED:12808088
SPB4	Affinity Capture-MS	Saveanu C (2003)	PUBMED:12808088
TIF6	Affinity Capture-MS	Saveanu C (2003)	PUBMED:12808088
VPS75	Affinity Capture-MS	Saveanu C (2003)	PUBMED:12808088
RSA4	Affinity Capture-MS	Saveanu C (2003)	PUBMED:12808088
SSF1	Affinity Capture-MS	Saveanu C (2003)	PUBMED:12808088
BMT5	Affinity Capture-MS	Saveanu C (2003)	PUBMED:12808088
TMA16	Affinity Capture-MS	Saveanu C (2003)	PUBMED:12808088
YTM1	Affinity Capture-MS	Saveanu C (2003)	PUBMED:12808088
NOG1	Affinity Capture-Western	Saveanu C (2003)	PUBMED:12808088
NOP7	Affinity Capture-MS	Du YC (2002)	PUBMED:12110181
NOG1	Affinity Capture-Western	Lebreton A (2006)	PUBMED:16651379
ARX1	Affinity Capture-Western	Lebreton A (2006)	PUBMED:16651379
ALB1	Affinity Capture-Western	Lebreton A (2006)	PUBMED:16651379
TIF6	Affinity Capture-Western	Lebreton A (2006)	PUBMED:16651379
NOG1	Affinity Capture-MS	Honma Y (2006)	PUBMED:16888624
NOG1	Two-hybrid	Lebreton A (2006)	PUBMED:16861225
NOG1	Two-hybrid	Lebreton A (2006)	PUBMED:16861225
NSA2	Affinity Capture-Western	Lebreton A (2006)	PUBMED:16861225
MAK11	Affinity Capture-MS	Saveanu C (2007)	PUBMED:17308036
MAK11	Affinity Capture-Western	Saveanu C (2007)	PUBMED:17308036
NOG1	Affinity Capture-Western	Pertschy B (2007)	PUBMED:17646390
NOP15	Affinity Capture-MS	Oeffinger M (2007)	PUBMED:17922018
NAB2	Affinity Capture-RNA	Batisse J (2009)	PUBMED:19840948
MRT4	Affinity Capture-Western	Lo KY (2009)	PUBMED:19797078
RPL8A	Affinity Capture-Western	Lo KY (2009)	PUBMED:19797078
REI1	Affinity Capture-Western	Parnell KM (2009)	PUBMED:19433447
REH1	Affinity Capture-Western	Parnell KM (2009)	PUBMED:19433447
ECM1	Affinity Capture-Western	Yao Y (2010)	PUBMED:20348449
ARX1	Affinity Capture-Western	Yao Y (2010)	PUBMED:20348449
UBP3	Affinity Capture-MS	Ossareh-Nazari B (2010)	PUBMED:20508643
ORC1	Affinity Capture-MS	Mueller P (2010)	PUBMED:20595233
RRP17	Affinity Capture-MS	Oeffinger M (2009)	PUBMED:20005841
CDC28	Biochemical Activity	Ptacek J (2005)	PUBMED:16319894
GIS2	Affinity Capture-RNA	Scherrer T (2011)	PUBMED:21232131
TAF12	Affinity Capture-MS	Lee KK (2011)	PUBMED:21734642
SPB4	Affinity Capture-MS	Garcia-Gomez JJ (2011)	PUBMED:21825077
RPF2	Affinity Capture-MS	Sahasranaman A (2011)	PUBMED:21926967
HHT1	Affinity Capture-MS	Gilmore JM (2011)	PUBMED:22199229
HHT2	Affinity Capture-MS	Gilmore JM (2011)	PUBMED:22199229
NOP7	Affinity Capture-Western	Talkish J (2012)	PUBMED:22735702
TIF6	Affinity Capture-Western	Bussiere C (2012)	PUBMED:22689654
NMD3	Affinity Capture-Western	Bussiere C (2012)	PUBMED:22689654
SBP1	Affinity Capture-RNA	Mitchell SF (2012)	PUBMED:23222640
ARX1	Affinity Capture-Western	Kappel L (2012)	PUBMED:23185031
ARX1	Affinity Capture-Western	Kappel L (2012)	PUBMED:23185031
LSG1	Affinity Capture-Western	Lo KY (2010)	PUBMED:20670889
REI1	Affinity Capture-Western	Lo KY (2010)	PUBMED:20670889
AFG2	Affinity Capture-Western	Lo KY (2010)	PUBMED:20670889
NOG1	Affinity Capture-Western	Lo KY (2010)	PUBMED:20670889
NOG1	Affinity Capture-MS	Ohmayer U (2013)	PUBMED:23874617
NOG2	Affinity Capture-MS	Ohmayer U (2013)	PUBMED:23874617
RSA4	Affinity Capture-MS	Ohmayer U (2013)	PUBMED:23874617
RPL8A	Affinity Capture-Western	Lo KY (2010)	PUBMED:20670889
RPF2	Affinity Capture-Western	Talkish J (2014)	PUBMED:24636992
CBC2	Affinity Capture-MS	Bretes H (2014)	PUBMED:24500206
NOP7	Affinity Capture-Western	Gamalinda M (2013)	PUBMED:23268442
SSF1	Affinity Capture-Western	Occhipinti L (2013)	PUBMED:23907389
RIX1	Affinity Capture-Western	Occhipinti L (2013)	PUBMED:23907389
ARX1	Affinity Capture-Western	Occhipinti L (2013)	PUBMED:23907389
ARX1	Affinity Capture-Western	Loibl M (2014)	PUBMED:24371142
AFG2	Reconstituted Complex	Loibl M (2014)	PUBMED:24371142
VAM6	Affinity Capture-MS	Elbaz-Alon Y (2014)	PUBMED:25026036
RPL12A	Affinity Capture-Western	Lo KY (2009)	PUBMED:19797078
RPL12B	Affinity Capture-Western	Lo KY (2009)	PUBMED:19797078
CRM1	Affinity Capture-MS	Kirli K (2015)	PUBMED:26673895
MMS22	Affinity Capture-MS	Buser R (2016)	PUBMED:26849847
RPC82	Affinity Capture-MS	Chymkowitch P (2017)	PUBMED:28096404
RPF2	Affinity Capture-Western	Konikkat S (2017)	PUBMED:28115637
NOP7	Affinity Capture-Western	Konikkat S (2017)	PUBMED:28115637
RPF2	Affinity Capture-MS	Konikkat S (2017)	PUBMED:28115637
NOG2	Affinity Capture-MS	Wu S (2016)	PUBMED:27251291
MPT5	Affinity Capture-RNA	Miller JE (2017)	PUBMED:29158339
DHH1	Affinity Capture-RNA	Miller JE (2017)	PUBMED:29158339
CCR4	Affinity Capture-RNA	Miller JE (2017)	PUBMED:29158339
NOC4	Affinity Capture-MS	Shu S (2018)	PUBMED:29361028
SSF1	Affinity Capture-Western	Altvater M (2012)	PUBMED:23212245
RIX1	Affinity Capture-Western	Altvater M (2012)	PUBMED:23212245
BUD20	Affinity Capture-Western	Altvater M (2012)	PUBMED:23212245
LSG1	Affinity Capture-Western	Altvater M (2012)	PUBMED:23212245
DHH1	Affinity Capture-RNA	Jungfleisch J (2017)	PUBMED:27821408
NOP7	Affinity Capture-Western	Tutuncuoglu B (2016)	PUBMED:27390266
NOG2	Affinity Capture-MS	Tutuncuoglu B (2016)	PUBMED:27390266
PUF3	Affinity Capture-RNA	Lapointe CP (2015)	PUBMED:26524240
BFR1	Affinity Capture-RNA	Lapointe CP (2015)	PUBMED:26524240
NOC2	Affinity Capture-MS	Ohmayer U (2015)	PUBMED:26642313
RIX1	Affinity Capture-Western	Barrio-Garcia C (2016)	PUBMED:26619264
YKL077W	Affinity Capture-MS	Geva Y (2017)	PUBMED:28727280
ENV10	Affinity Capture-MS	Aviram N (2016)	PUBMED:27905431
PHO88	Affinity Capture-MS	Aviram N (2016)	PUBMED:27905431
PUF4	Affinity Capture-RNA	Lapointe CP (2017)	PUBMED:28768715
MPT5	Affinity Capture-RNA	Lapointe CP (2017)	PUBMED:28768715
PUF3	Affinity Capture-RNA	Lapointe CP (2017)	PUBMED:28768715
ECM16	Affinity Capture-MS	Sturm M (2017)	PUBMED:29263326
UTP10	Affinity Capture-MS	Sturm M (2017)	PUBMED:29263326
ARX1	Affinity Capture-Western	Prattes M (2017)	PUBMED:28303975
AFG2	Reconstituted Complex	Prattes M (2017)	PUBMED:28303975
CAF20	Affinity Capture-MS	Gay S (2018)	PUBMED:29775579
BUD20	Co-purification	Zhou Y (2019)	PUBMED:30814529
MRT4	Co-purification	Zhou Y (2019)	PUBMED:30814529
NOG1	Co-purification	Zhou Y (2019)	PUBMED:30814529
NSA2	Co-purification	Zhou Y (2019)	PUBMED:30814529
NOG2	Co-purification	Zhou Y (2019)	PUBMED:30814529
TIF6	Co-purification	Zhou Y (2019)	PUBMED:30814529
ARX1	Co-purification	Zhou Y (2019)	PUBMED:30814529
RPL12A	Co-purification	Zhou Y (2019)	PUBMED:30814529
RPL42A	Co-purification	Zhou Y (2019)	PUBMED:30814529
RPL29	Co-purification	Zhou Y (2019)	PUBMED:30814529
NMD3	Co-purification	Zhou Y (2019)	PUBMED:30814529
RPL10	Co-purification	Zhou Y (2019)	PUBMED:30814529
RPL5	Co-purification	Zhou Y (2019)	PUBMED:30814529
LSG1	Co-purification	Zhou Y (2019)	PUBMED:30814529
YVH1	Co-purification	Zhou Y (2019)	PUBMED:30814529
RPL40A	Co-purification	Zhou Y (2019)	PUBMED:30814529
CGR1	Affinity Capture-MS	Thoms M (2018)	PUBMED:30291245
SPB4	Affinity Capture-MS	Bruening L (2018)	PUBMED:30568249
BRF1	Affinity Capture-MS	Bhalla P (2019)	PUBMED:30593915
TFC6	Affinity Capture-MS	Bhalla P (2019)	PUBMED:30593915
UTP14	Affinity Capture-MS	Black JJ (2018)	PUBMED:29925570
NOG1	Affinity Capture-Western	Zisser G (2018)	PUBMED:29294095
NOG1	Affinity Capture-MS	Zisser G (2018)	PUBMED:29294095
RIX1	Affinity Capture-MS	Zisser G (2018)	PUBMED:29294095
NOC2	Affinity Capture-Western	Zisser G (2018)	PUBMED:29294095
NSA1	Affinity Capture-Western	Zisser G (2018)	PUBMED:29294095
RIX1	Affinity Capture-Western	Zisser G (2018)	PUBMED:29294095
ARX1	Affinity Capture-Western	Zisser G (2018)	PUBMED:29294095
MAK11	Affinity Capture-MS	Zhou D (2019)	PUBMED:29557065
RLP24	Affinity Capture-MS	Zhou D (2019)	PUBMED:29557065
SMC6	Affinity Capture-MS	Gutierrez-Escribano P (2020)	PUBMED:33301732
NSA2	Affinity Capture-MS	Paternoga H (2020)	PUBMED:33266193
RRP6	Affinity Capture-MS	Cepeda LPP (2019)	PUBMED:31662437
RRP43	Affinity Capture-MS	Cepeda LPP (2019)	PUBMED:31662437
APJ1	Affinity Capture-MS	den Brave F (2020)	PUBMED:32492414
MTR4	Affinity Capture-MS	Thoms M (2015)	PUBMED:26317469
NOG2	Affinity Capture-MS	Wilson DM (2020)	PUBMED:33037216

### Sheet: HuMap.2
Complex #1 (HuMAP2_06227)			Complex #2 (HuMAP2_01531)
Gene Names	p value		Gene Names	p value
RPL37A	0.000298		RSL24D1	0.000595
RPL37			HIST1HIT
RSL24D1			PES1
			WDR12
			BOP1
			MRTO4
